# Donor-Aware Reanalysis of Neuronal Nuclei Supports STMN2 Depletion Associated with Nuclear TDP-43 Loss in FTD and ALS

**DOI:** 10.64898/2026.10.27.762172

**Authors:** Abdullah Chaudhary, Saiqi Yao

## Abstract

**Background:** Nuclear TDP-43 depletion is a central pathological feature of amyotrophic lateral sclerosis (ALS) and frontotemporal dementia (FTD), but donor-to-donor variation can obscure transcriptomic associations in small postmortem cohorts. We reanalyzed public RNA-seq data from FACS-isolated NeuN-positive frontal-cortex neuronal nuclei to quantify gene-expression changes associated with nuclear TDP-43 loss while explicitly accounting for donor structure.

**Methods:** The supplied GSE126542-derived matrix contained 62,754 genes across 12 libraries from seven donors, including five complete matched pairs. Source labels “TDP-43 positive” and “TDP-43 negative” were harmonized as nuclear TDP-43 retained and lost, respectively. After validation against featureCounts-assigned read counts, 44,225 genes with at least 10 total counts were analyzed using PyDESeq2. The primary model was ∼ donor + nuclear_status; status-only and diagnosis-adjusted models were sensitivity analyses. The contrast was TDP-43 loss minus retained.

**Results:** The donor-aware model identified 3,442 genes at false discovery rate (FDR) < 0.05: 1,865 lower and 1,577 higher in TDP-43-loss nuclei. STMN2 was consistently depleted (log2 fold change = −1.813, 95% Wald interval −2.229 to −1.396; FDR = 6.22 × 10^−15^), corresponding to approximately 71.5% lower expression. Normalized STMN2 counts were lower in TDP-43-loss nuclei in all five complete donor pairs. TARDBP expression was also lower (log2 fold change = −0.606; FDR = 4.98 × 10^−6^). In contrast, UNC13A whole-gene expression was modestly higher in the donor-aware model (log2 fold change = 0.372; FDR = 0.00622) and was not significant in either sensitivity model.

**Conclusions:** Donor-aware analysis supports a robust association between nuclear TDP-43 loss and STMN2 depletion in this neuronal-nuclei cohort, alongside extensive but model-dependent transcriptomic variation. Whole-gene UNC13A expression cannot be used to infer UNC13A cryptic-exon inclusion or functional UNC13A depletion. No splice-junction, percent-spliced-in, isoform, or protein measurements were available; mechanistic claims therefore require junction-level and experimental validation.
