## Supplementary Tables S1-S10 for "Donor-Aware Reanalysis of Neuronal Nuclei Supports STMN2 Depletion Associated with Nuclear TDP-43 Loss in FTD and ALS": Table_S1_sample_metadata.tsv

Sample	GEO_sample	Experiment_accession	BioSample	BioProject	GEO_series	Donor	Diagnosis	Sex	Source_TDP43_label	Nuclear_TDP43	Pairing_status	Group	Tissue	Cell_type	Library_layout	Instrument	Total_spots	Total_bases	Study_title	Genetic_background
SRR8571937	GSM3603263	SRX5373068	SAMN10926441	PRJNA522295	GSE126542	S1	FTD	female	TDP-43 positive	Retained	Complete pair	FTD_TDP43pos	Frontal cortex	NeuN positive	paired	Illumina HiSeq 2500	145718214	34996399600	Loss of Nuclear TDP-43 Is Associated with Decondensation of LINE Retrotransposons [RNA-Seq]	C9orf72 hexanucleotide repeat expansion (primary study)
SRR8571938	GSM3603264	SRX5373069	SAMN10926440	PRJNA522295	GSE126542	S1	FTD	female	TDP-43 negative	Loss	Complete pair	FTD_TDP43neg	Frontal cortex	NeuN positive	paired	Illumina HiSeq 2500	151210060	36288552250	Loss of Nuclear TDP-43 Is Associated with Decondensation of LINE Retrotransposons [RNA-Seq]	C9orf72 hexanucleotide repeat expansion (primary study)
SRR8571939	GSM3603265	SRX5373070	SAMN10926438	PRJNA522295	GSE126542	S2	FTD-ALS	male	TDP-43 positive	Retained	Complete pair	FTD-ALS_TDP43pos	Frontal cortex	NeuN positive	paired	Illumina HiSeq 2500	154923320	37159091950	Loss of Nuclear TDP-43 Is Associated with Decondensation of LINE Retrotransposons [RNA-Seq]	C9orf72 hexanucleotide repeat expansion (primary study)
SRR8571940	GSM3603266	SRX5373071	SAMN10926436	PRJNA522295	GSE126542	S2	FTD-ALS	male	TDP-43 negative	Loss	Complete pair	FTD-ALS_TDP43neg	Frontal cortex	NeuN positive	paired	Illumina HiSeq 2500	144818443	34870008150	Loss of Nuclear TDP-43 Is Associated with Decondensation of LINE Retrotransposons [RNA-Seq]	C9orf72 hexanucleotide repeat expansion (primary study)
SRR8571941	GSM3603267	SRX5373072	SAMN10926434	PRJNA522295	GSE126542	S3	FTD	female	TDP-43 positive	Retained	Complete pair	FTD_TDP43pos	Frontal cortex	NeuN positive	paired	Illumina HiSeq 2500	120024367	28242749150	Loss of Nuclear TDP-43 Is Associated with Decondensation of LINE Retrotransposons [RNA-Seq]	C9orf72 hexanucleotide repeat expansion (primary study)
SRR8571942	GSM3603268	SRX5373073	SAMN10926433	PRJNA522295	GSE126542	S3	FTD	female	TDP-43 negative	Loss	Complete pair	FTD_TDP43neg	Frontal cortex	NeuN positive	paired	Illumina HiSeq 2500	117780545	27942136100	Loss of Nuclear TDP-43 Is Associated with Decondensation of LINE Retrotransposons [RNA-Seq]	C9orf72 hexanucleotide repeat expansion (primary study)
SRR8571944	GSM3603270	SRX5373075	SAMN10926429	PRJNA522295	GSE126542	S4	FTD	female	TDP-43 positive	Retained	Retained only	FTD_TDP43pos	Frontal cortex	NeuN positive	paired	Illumina HiSeq 2500	126356871	29933976100	Loss of Nuclear TDP-43 Is Associated with Decondensation of LINE Retrotransposons [RNA-Seq]	C9orf72 hexanucleotide repeat expansion (primary study)
SRR8571948	GSM3603274	SRX5373079	SAMN10926472	PRJNA522295	GSE126542	S5	FTD	male	TDP-43 negative	Loss	Loss only	FTD_TDP43neg	Frontal cortex	NeuN positive	paired	Illumina HiSeq 2500	170786112	40775514450	Loss of Nuclear TDP-43 Is Associated with Decondensation of LINE Retrotransposons [RNA-Seq]	C9orf72 hexanucleotide repeat expansion (primary study)
SRR8571949	GSM3603275	SRX5373080	SAMN10926470	PRJNA522295	GSE126542	S6	FTD-ALS	male	TDP-43 positive	Retained	Complete pair	FTD-ALS_TDP43pos	Frontal cortex	NeuN positive	paired	Illumina HiSeq 2500	146966879	35165842400	Loss of Nuclear TDP-43 Is Associated with Decondensation of LINE Retrotransposons [RNA-Seq]	C9orf72 hexanucleotide repeat expansion (primary study)
SRR8571950	GSM3603276	SRX5373081	SAMN10926469	PRJNA522295	GSE126542	S6	FTD-ALS	male	TDP-43 negative	Loss	Complete pair	FTD-ALS_TDP43neg	Frontal cortex	NeuN positive	paired	Illumina HiSeq 2500	156150613	37214362850	Loss of Nuclear TDP-43 Is Associated with Decondensation of LINE Retrotransposons [RNA-Seq]	C9orf72 hexanucleotide repeat expansion (primary study)
SRR8571951	GSM3603277	SRX5373082	SAMN10926332	PRJNA522295	GSE126542	S7	FTD-ALS	male	TDP-43 positive	Retained	Complete pair	FTD-ALS_TDP43pos	Frontal cortex	NeuN positive	paired	Illumina HiSeq 2500	137913088	32872986450	Loss of Nuclear TDP-43 Is Associated with Decondensation of LINE Retrotransposons [RNA-Seq]	C9orf72 hexanucleotide repeat expansion (primary study)
SRR8571952	GSM3603278	SRX5373083	SAMN10926479	PRJNA522295	GSE126542	S7	FTD-ALS	male	TDP-43 negative	Loss	Complete pair	FTD-ALS_TDP43neg	Frontal cortex	NeuN positive	paired	Illumina HiSeq 2500	133307846	31941833100	Loss of Nuclear TDP-43 Is Associated with Decondensation of LINE Retrotransposons [RNA-Seq]	C9orf72 hexanucleotide repeat expansion (primary study)
