## Supplementary Tables S1-S10 for "Donor-Aware Reanalysis of Neuronal Nuclei Supports STMN2 Depletion Associated with Nuclear TDP-43 Loss in FTD and ALS": Table_S3_top_genes.tsv

gene_id	baseMean	log2FoldChange	lfcSE	stat	pvalue	padj	gene_symbol	gene_name	gene_type	notfound
ENSG00000229727	1452.3836224033994	2.2796680296644807	0.1248606662121879	18.2576955483356	1.797178184733845e-74	5.482471770349067e-70	LOC100506274	uncharacterized LOC100506274	ncRNA
ENSG00000223884	1202.4179732192822	2.7875838690670327	0.15885215893541	17.54829073617108	6.1297147980446e-69	9.349653981457427e-65
ENSG00000223145	571.5738405465233	3.4077837526546038	0.2042317816989663	16.685864091797477	1.6608545208244591e-62	1.688867600409032e-58	RN7SKP112	RN7SK pseudogene 112	pseudo
ENSG00000272002	328.2782464128615	3.42536209360826	0.2128577879786149	16.09225636579665	2.8910604813653017e-58	2.2048672761132473e-54	LINC02973	long intergenic non-protein coding RNA 2973
ENSG00000213088	278.2891419753061	2.5878948009149694	0.1849082356699954	13.995562672143867	1.6591135537582325e-44	1.0122583614189726e-40	ACKR1	atypical chemokine receptor 1 (Duffy blood group)	protein-coding
ENSG00000071242	4046.979914964744	1.2977558058079242	0.0989846115008495	13.11068241952726	2.8601320012543146e-39	1.454186447171069e-35	RPS6KA2	ribosomal protein S6 kinase A2	protein-coding
ENSG00000254911	304.29155045923375	-2.5851992439319003	0.2036761051318405	-12.692697762746826	6.4910761846725825e-37	2.828811001280311e-33	SCARNA9	small Cajal body-specific RNA 9	ncRNA
ENSG00000122641	196.1133125293805	3.9533257521787672	0.317006543231725	12.470801743953189	1.077365817778058e-35	3.651791293015271e-32	INHBA	inhibin subunit beta A	protein-coding
ENSG00000163749	1091.807527633235	1.4888768450924768	0.1193088941230941	12.479177315618756	9.69835130715439e-36	3.651791293015271e-32	CCDC158	coiled-coil domain containing 158	protein-coding
ENSG00000170381	334.2268305922337	-2.5986835933745853	0.2089468077858187	-12.437058124565226	1.6444981969173695e-35	5.016706199516128e-32	SEMA3E	semaphorin 3E	protein-coding
ENSG00000127483	12931.031099265378	1.8475273710480304	0.1525585535416458	12.110283744553776	9.317129576577186e-34	2.5838941351187607e-30	HP1BP3	heterochromatin protein 1 binding protein 3	protein-coding
ENSG00000106714	800.1706307936446	-1.9417053564440687	0.1630003991025267	-11.912273633285656	1.021532282790652e-32	2.5969053182343026e-29	CNTNAP3	contactin associated protein family member 3	protein-coding
ENSG00000135919	2101.752469712963	1.900320693011176	0.1638191278534169	11.600114821216458	4.115257370702914e-31	9.656926257743316e-28	SERPINE2	serpin family E member 2	protein-coding
ENSG00000250305	1902.445874765981	-1.7299096853086111	0.1522798949529004	-11.360066184992217	6.609454585559389e-30	1.4402001541933907e-26	TRMT9B	tRNA methyltransferase 9B (putative)	protein-coding
ENSG00000126759	168.75946193579367	3.1039765968379247	0.2753325678526534	11.273554091497974	1.7726695114886133e-29	3.605137074498109e-26	CFP	complement factor properdin	protein-coding
ENSG00000231437	1711.7661955945102	1.500579394809875	0.1346621029593599	11.143293932241196	7.720980780272463e-29	1.4721014980186986e-25	LINC01750	long independently transcribed non-coding RNA 1750	ncRNA
ENSG00000076344	428.8367390404451	-2.091940235929815	0.1913531730066299	-10.932351959783464	8.072847260843563e-28	1.4486486972899631e-24	RGS11	regulator of G protein signaling 11	protein-coding
ENSG00000128254	1819.6243541213823	1.795358039624426	0.1644314192864578	10.918582637158366	9.395046082476791e-28	1.5922515321779834e-24	YWHAH-AS1	YWHAH antisense RNA 1	ncRNA
ENSG00000228358	3581.3389980010797	1.4097514770091386	0.1301285783322603	10.833527078191754	2.3877700270125918e-27	3.833753286528744e-24				True
ENSG00000226519	442.4582821536101	2.171826022331753	0.2041141713154148	10.64025103370045	1.9360701909495927e-26	2.8124646307194424e-23	SMIM2-IT1	SMIM2 intronic transcript 1	ncRNA
ENSG00000253686	529.0591389719291	1.6855079766803145	0.1583717515038402	10.642731173175433	1.885209101607617e-26	2.8124646307194424e-23	LINC01484	long independently transcribed non-coding RNA 1484	ncRNA
ENSG00000013588	144.87730685666264	3.6115906196611673	0.3481540474915359	10.373541958460123	3.271684149550937e-25	4.536636212100041e-22	GPRC5A	G protein-coupled receptor class C group 5 member A	protein-coding
ENSG00000101049	124.29014942109252	3.057279661181596	0.2953700171990802	10.35067705982148	4.155366975535406e-25	5.511461954594917e-22	SGK2	serum/glucocorticoid regulated kinase 2	protein-coding
ENSG00000206120	260.51885397632486	-2.6371874990619664	0.255689413304536	-10.314026947689747	6.089501315886263e-25	7.7402636309344295e-22	EGFEM1P	EGF like and EMI domain containing 1, pseudogene
ENSG00000079819	15664.937235210718	1.2410374660482104	0.1205152423042267	10.29776352202284	7.211846476433649e-25	8.800183544403395e-22	EPB41L2	erythrocyte membrane protein band 4.1 like 2	protein-coding
ENSG00000107551	733.2182150022335	-2.0103371792926565	0.1959061886332501	-10.261733911102452	1.0480767188873935e-24	1.2297164763991858e-21	RASSF4	Ras association domain family member 4	protein-coding
ENSG00000160293	190.82033940164976	-3.588513348306786	0.3515049780084278	-10.208997234231903	1.807228380781029e-24	2.0419003327446696e-21	VAV2	vav guanine nucleotide exchange factor 2	protein-coding
ENSG00000089250	335.4740693699987	-2.714344626463304	0.2669512565956025	-10.167940998214494	2.7567435785487263e-24	3.003472128828837e-21	NOS1	nitric oxide synthase 1	protein-coding
ENSG00000144677	2175.769886178776	1.1254481892156964	0.1108314309149549	10.154594052650053	3.1612301031880432e-24	3.325396052684636e-21	CTDSPL	CTD small phosphatase like	protein-coding
ENSG00000157005	466.300017877653	-3.392068777730285	0.3367125753498159	-10.07407808932058	7.193219335553512e-24	7.314544968346516e-21	SST	somatostatin	protein-coding
ENSG00000155974	758.8053441402284	-1.679897653519545	0.169294763905841	-9.922915598582104	3.3094494233326805e-23	3.154939503380836e-20	GRIP1	glutamate receptor interacting protein 1	protein-coding
ENSG00000009724	498.29505653065127	-1.5725961867286198	0.1584527240427795	-9.924702754267862	3.2506983261829544e-23	3.154939503380836e-20	MASP2	MBL associated serine protease 2	protein-coding
ENSG00000228748	144.41474294802026	2.603494524127665	0.2653035262531538	9.813267697178665	9.871892083327091e-23	9.125816360423521e-20
ENSG00000089169	5042.868875315342	-1.1856625358170307	0.1231148318242505	-9.630541814081292	5.94153587004807e-22	5.330955683873132e-19	RPH3A	rabphilin 3A	protein-coding
ENSG00000137573	422.5320190026842	-2.4349477331664904	0.2541910732606928	-9.579202376903536	9.779726239076896e-22	8.524009389979424e-19	SULF1	sulfatase 1	protein-coding
ENSG00000156219	895.1255873134065	1.6679880945003838	0.1763351031423058	9.45919482154546	3.103235142112027e-21	2.6060043779115965e-18	ART3	ADP-ribosyltransferase 3 (inactive)	protein-coding
ENSG00000124191	214.37445628518347	-2.461235475228068	0.2602478797729058	-9.45727387818014	3.1607605711246665e-21	2.6060043779115965e-18	TOX2	TOX high mobility group box family member 2	protein-coding
ENSG00000165097	1768.592296180228	1.672352543451496	0.1776794646029081	9.412188106200116	4.8591412957506826e-21	3.900867483372903e-18	KDM1B	lysine demethylase 1B	protein-coding
ENSG00000259417	170.31975268838883	-4.151954167007258	0.4431102086269527	-9.370025980382502	7.251467622105299e-21	5.672135161024212e-18	CTXND1	cortexin domain containing 1	protein-coding
ENSG00000113100	2667.189509708692	1.0379014274726877	0.1109549769525437	9.354257519395508	8.418892761472576e-21	6.42066856453706e-18	CDH9	cadherin 9	protein-coding
ENSG00000140090	2969.5889661879523	1.3394016721632638	0.1433062521455325	9.34642872945316	9.06571143123292e-21	6.745331534663207e-18	SLC24A4	solute carrier family 24 member 4	protein-coding
ENSG00000157557	1899.6478330044883	1.646024253034677	0.1764957803139016	9.326139413119034	1.0979743667800392e-20	7.974953817379018e-18	ETS2	ETS proto-oncogene 2, transcription factor	protein-coding
ENSG00000148219	965.6824578775958	-1.414638905094366	0.1518337361924231	-9.31702624574524	1.196466316717764e-20	8.488232897160957e-18	ASTN2	astrotactin 2	protein-coding
ENSG00000041515	500.7632624653918	-2.3785037547593184	0.2569001259646062	-9.258476405289931	2.0737000909340122e-20	1.437733976682568e-17	MYO16	myosin XVI	protein-coding
ENSG00000089558	439.1613795702117	1.4322742653036724	0.1553953124183011	9.216972140370636	3.0560791018663454e-20	2.071749979589661e-17	KCNH4	potassium voltage-gated channel subfamily H member 4	protein-coding
ENSG00000171798	3901.624468082637	1.1849523114905374	0.129299392705753	9.164407401256218	4.9819943847856565e-20	3.3039287109189404e-17	KNDC1	kinase non-catalytic C-lobe domain containing 1	protein-coding
ENSG00000180071	1572.2528423834256	-1.2881521439935018	0.1424744287962805	-9.041286600526668	1.5483848782197116e-19	1.0050006190419261e-16	ANKRD18A	ankyrin repeat domain 18A	protein-coding
ENSG00000164741	386.2929618485464	-2.0652015951770677	0.2310603808682391	-8.93793036874953	3.965268069759618e-19	2.520093077835144e-16	DLC1	DLC1 Rho GTPase activating protein	protein-coding
ENSG00000173905	414.40850086254017	-1.9826048251450603	0.2219275354707355	-8.93356843232505	4.1248400870964544e-19	2.5680075856523355e-16	GOLIM4	golgi integral membrane protein 4	protein-coding
ENSG00000006468	416.6767408761343	-1.8185330820760728	0.2040346109997668	-8.912865680804277	4.973021368917487e-19	3.034139797603937e-16	ETV1	ETS variant transcription factor 1	protein-coding
