## Supplementary Tables S1-S10 for "Donor-Aware Reanalysis of Neuronal Nuclei Supports STMN2 Depletion Associated with Nuclear TDP-43 Loss in FTD and ALS": Table_S4_marker_model_statistics.tsv

Gene	Model	Design	log2FoldChange	lfcSE	Wald_95CI_lower	Wald_95CI_upper	FDR
STMN2	status_only	~ nuclear_status	-1.9971886870644768	0.3045418130560207	-2.5940906406542776	-1.4002867334746762	4.157127529028484e-08
UNC13A	status_only	~ nuclear_status	0.351576205513392	0.2151168999526129	-0.07005291839372924	0.7732053294205132	0.4998156852667337
TARDBP	status_only	~ nuclear_status	-0.7204150841917061	0.2204085216373366	-1.1524157866008857	-0.2884143817825264	0.0338214682405178
STMN2	diagnosis_adjusted	~ diagnosis + nuclear_status	-1.9578294961757363	0.3020972124945198	-2.549940032664995	-1.3657189596864776	5.0543535967264185e-08
UNC13A	diagnosis_adjusted	~ diagnosis + nuclear_status	0.3530401210539285	0.2207851768723152	-0.07969882561580927	0.7857790677236662	0.4997520602540401
TARDBP	diagnosis_adjusted	~ diagnosis + nuclear_status	-0.7216578314297861	0.2078640945378811	-1.129071456724033	-0.31424420613553916	0.0182687547011426
STMN2	donor_aware	~ donor + nuclear_status	-1.812666088845484	0.2123510119028119	-2.228874072174995	-1.3964581055159726	6.223864795936203e-15
UNC13A	donor_aware	~ donor + nuclear_status	0.3720855958324991	0.1047501120931425	0.1667753761299398	0.5773958155350585	0.0062205516872519
TARDBP	donor_aware	~ donor + nuclear_status	-0.6062895950150143	0.1134459124641021	-0.8286435834446544	-0.38393560658537423	4.979965151749168e-06
