## Supplementary Tables S1-S10 for "Donor-Aware Reanalysis of Neuronal Nuclei Supports STMN2 Depletion Associated with Nuclear TDP-43 Loss in FTD and ALS": Table_S5_model_comparison.tsv

model	design	genes_with_adjusted_p	significant_FDR_0_05	lower_in_TDP43_loss	higher_in_TDP43_loss	FDR_and_abs_LFC_at_least_1	STMN2_log2FC	STMN2_lfcSE	STMN2_padj	UNC13A_log2FC	UNC13A_lfcSE	UNC13A_padj	TARDBP_log2FC	TARDBP_lfcSE	TARDBP_padj
status_only	~ nuclear_status	34306	1295	823	472	1027	-1.9971886870644768	0.3045418130560207	4.157127529028484e-08	0.351576205513392	0.2151168999526129	0.4998156852667337	-0.7204150841917061	0.2204085216373366	0.0338214682405178
diagnosis_adjusted	~ diagnosis + nuclear_status	34345	1495	944	551	1131	-1.9578294961757363	0.3020972124945198	5.0543535967264185e-08	0.3530401210539285	0.2207851768723152	0.4997520602540401	-0.7216578314297861	0.2078640945378811	0.0182687547011426
donor_aware	~ donor + nuclear_status	30506	3442	1865	1577	1528	-1.812666088845484	0.2123510119028119	6.223864795936203e-15	0.3720855958324991	0.1047501120931425	0.0062205516872519	-0.6062895950150143	0.1134459124641021	4.979965151749168e-06
