## Supplementary Tables S1-S10 for "Donor-Aware Reanalysis of Neuronal Nuclei Supports STMN2 Depletion Associated with Nuclear TDP-43 Loss in FTD and ALS": Table_S6_PCA_coordinates.tsv

Sample	PC1	PC2	Donor	Diagnosis	Nuclear_TDP43
SRR8571937	-26.971892046975313	-23.137845680491406	S1	FTD	Retained
SRR8571938	-26.59817601814641	-2.610643645387524	S1	FTD	Loss
SRR8571939	-24.530710307198603	-12.443069461222027	S2	FTD-ALS	Retained
SRR8571940	-10.815675410404987	59.29197753347252	S2	FTD-ALS	Loss
SRR8571941	-18.763603221955027	-29.311007412919142	S3	FTD	Retained
SRR8571942	-4.431148706312693	43.688333009521145	S3	FTD	Loss
SRR8571944	-28.664863816791154	-72.62564260294855	S4	FTD	Retained
SRR8571948	-14.302898233978052	17.181563706096703	S5	FTD	Loss
SRR8571949	-18.705661362418166	-2.506160504641548	S6	FTD-ALS	Retained
SRR8571950	-8.811632630541922	58.7434410018421	S6	FTD-ALS	Loss
SRR8571951	71.01503358006751	-48.5130526172939	S7	FTD-ALS	Retained
SRR8571952	111.58122817465488	12.242106673971795	S7	FTD-ALS	Loss
