## Supplementary Tables S1-S10 for "Donor-Aware Reanalysis of Neuronal Nuclei Supports STMN2 Depletion Associated with Nuclear TDP-43 Loss in FTD and ALS": Table_S8_marker_normalized_counts.tsv

Sample	Donor	Diagnosis	Nuclear_TDP43	Normalized_count	Gene	Ensembl_ID
SRR8571937	S1	FTD	Retained	2872.1097479308296	STMN2	ENSG00000104435
SRR8571938	S1	FTD	Loss	1027.2704564859398	STMN2	ENSG00000104435
SRR8571939	S2	FTD-ALS	Retained	2803.3533264283906	STMN2	ENSG00000104435
SRR8571940	S2	FTD-ALS	Loss	509.5558931583815	STMN2	ENSG00000104435
SRR8571941	S3	FTD	Retained	3521.7977595026628	STMN2	ENSG00000104435
SRR8571942	S3	FTD	Loss	636.4954920352487	STMN2	ENSG00000104435
SRR8571944	S4	FTD	Retained	5490.608744728168	STMN2	ENSG00000104435
SRR8571948	S5	FTD	Loss	639.227453101744	STMN2	ENSG00000104435
SRR8571949	S6	FTD-ALS	Retained	2283.9013779273987	STMN2	ENSG00000104435
SRR8571950	S6	FTD-ALS	Loss	594.3884667936677	STMN2	ENSG00000104435
SRR8571951	S7	FTD-ALS	Retained	2275.3081793879783	STMN2	ENSG00000104435
SRR8571952	S7	FTD-ALS	Loss	1417.7450586797936	STMN2	ENSG00000104435
SRR8571937	S1	FTD	Retained	6152.921272857664	UNC13A	ENSG00000130477
SRR8571938	S1	FTD	Loss	8646.495503001797	UNC13A	ENSG00000130477
SRR8571939	S2	FTD-ALS	Retained	5175.881808667145	UNC13A	ENSG00000130477
SRR8571940	S2	FTD-ALS	Loss	6637.064259530003	UNC13A	ENSG00000130477
SRR8571941	S3	FTD	Retained	9373.192863492673	UNC13A	ENSG00000130477
SRR8571942	S3	FTD	Loss	9693.158822575206	UNC13A	ENSG00000130477
SRR8571944	S4	FTD	Retained	6172.975264205203	UNC13A	ENSG00000130477
SRR8571948	S5	FTD	Loss	7356.472365304987	UNC13A	ENSG00000130477
SRR8571949	S6	FTD-ALS	Retained	6006.797932649135	UNC13A	ENSG00000130477
SRR8571950	S6	FTD-ALS	Loss	7912.559844578124	UNC13A	ENSG00000130477
SRR8571951	S7	FTD-ALS	Retained	8404.256131566974	UNC13A	ENSG00000130477
SRR8571952	S7	FTD-ALS	Loss	12433.486519470462	UNC13A	ENSG00000130477
SRR8571937	S1	FTD	Retained	3698.4711490898753	TARDBP	ENSG00000120948
SRR8571938	S1	FTD	Loss	2759.957492631836	TARDBP	ENSG00000120948
SRR8571939	S2	FTD-ALS	Retained	4439.141406710912	TARDBP	ENSG00000120948
SRR8571940	S2	FTD-ALS	Loss	2545.8044429502083	TARDBP	ENSG00000120948
SRR8571941	S3	FTD	Retained	4464.238027287942	TARDBP	ENSG00000120948
SRR8571942	S3	FTD	Loss	3471.109832487649	TARDBP	ENSG00000120948
SRR8571944	S4	FTD	Retained	6234.348655221996	TARDBP	ENSG00000120948
SRR8571948	S5	FTD	Loss	2572.9797763117685	TARDBP	ENSG00000120948
SRR8571949	S6	FTD-ALS	Retained	4277.62370302795	TARDBP	ENSG00000120948
SRR8571950	S6	FTD-ALS	Loss	2858.364919931332	TARDBP	ENSG00000120948
SRR8571951	S7	FTD-ALS	Retained	3049.436019731474	TARDBP	ENSG00000120948
SRR8571952	S7	FTD-ALS	Loss	1671.0121371235625	TARDBP	ENSG00000120948
