## Supplementary Tables S1-S10 for "Donor-Aware Reanalysis of Neuronal Nuclei Supports STMN2 Depletion Associated with Nuclear TDP-43 Loss in FTD and ALS": Table_S9_heatmap_gene_selection.tsv

gene_id	gene_symbol	baseMean	log2FoldChange	padj
ENSG00000213088	ACKR1	278.2891419753061	2.5878948009149694	1.0122583614189724e-40
ENSG00000071242	RPS6KA2	4046.979914964744	1.2977558058079242	1.454186447171069e-35
ENSG00000122641	INHBA	196.1133125293805	3.9533257521787672	3.651791293015271e-32
ENSG00000163749	CCDC158	1091.807527633235	1.4888768450924768	3.651791293015271e-32
ENSG00000170381	SEMA3E	334.2268305922337	-2.5986835933745853	5.016706199516128e-32
ENSG00000127483	HP1BP3	12931.031099265378	1.8475273710480304	2.5838941351187607e-30
ENSG00000106714	CNTNAP3	800.1706307936446	-1.9417053564440687	2.5969053182343026e-29
ENSG00000135919	SERPINE2	2101.752469712963	1.900320693011176	9.656926257743316e-28
ENSG00000250305	TRMT9B	1902.445874765981	-1.7299096853086111	1.4402001541933907e-26
ENSG00000126759	CFP	168.75946193579367	3.1039765968379247	3.605137074498109e-26
ENSG00000076344	RGS11	428.8367390404451	-2.091940235929815	1.4486486972899631e-24
ENSG00000013588	GPRC5A	144.87730685666264	3.6115906196611673	4.536636212100041e-22
ENSG00000101049	SGK2	124.29014942109252	3.057279661181596	5.511461954594917e-22
ENSG00000079819	EPB41L2	15664.937235210718	1.2410374660482104	8.800183544403395e-22
ENSG00000107551	RASSF4	733.2182150022335	-2.0103371792926565	1.2297164763991858e-21
ENSG00000160293	VAV2	190.82033940164976	-3.588513348306786	2.0419003327446696e-21
ENSG00000089250	NOS1	335.4740693699987	-2.714344626463304	3.003472128828837e-21
ENSG00000144677	CTDSPL	2175.769886178776	1.1254481892156964	3.325396052684636e-21
ENSG00000157005	SST	466.300017877653	-3.392068777730285	7.314544968346516e-21
ENSG00000155974	GRIP1	758.8053441402284	-1.679897653519545	3.154939503380836e-20
ENSG00000009724	MASP2	498.29505653065127	-1.5725961867286198	3.154939503380836e-20
ENSG00000089169	RPH3A	5042.868875315342	-1.1856625358170307	5.330955683873133e-19
ENSG00000137573	SULF1	422.5320190026842	-2.4349477331664904	8.524009389979425e-19
ENSG00000156219	ART3	895.1255873134065	1.6679880945003838	2.6060043779115965e-18
ENSG00000124191	TOX2	214.37445628518347	-2.461235475228068	2.6060043779115965e-18
ENSG00000165097	KDM1B	1768.592296180228	1.672352543451496	3.900867483372903e-18
ENSG00000259417	CTXND1	170.31975268838883	-4.151954167007258	5.672135161024212e-18
ENSG00000113100	CDH9	2667.189509708692	1.0379014274726877	6.42066856453706e-18
ENSG00000140090	SLC24A4	2969.5889661879523	1.3394016721632638	6.7453315346632075e-18
ENSG00000157557	ETS2	1899.6478330044883	1.646024253034677	7.974953817379018e-18
