## Supplementary Tables S1-S10 for "Donor-Aware Reanalysis of Neuronal Nuclei Supports STMN2 Depletion Associated with Nuclear TDP-43 Loss in FTD and ALS": Table_S10_size_factors.tsv

	size_factor
SRR8571937	0.8930717225718542
SRR8571938	0.826462003885751
SRR8571939	1.3369702508299715
SRR8571940	1.0126465161685718
SRR8571941	1.1130678896659785
SRR8571942	1.0636367554391228
SRR8571944	1.5153146739855547
SRR8571948	1.1201020802935326
SRR8571949	1.0924289569211476
SRR8571950	1.0565480911627445
SRR8571951	0.7647315716449595
SRR8571952	0.7265057943204102
